# Refining Feulgen: low-cost and accurate genome size measurements for everyone

**DOI:** 10.1101/2025.08.29.673164

**Authors:** Mohammed M.Tawfeeq, Ursula Swaelus, Florence Rodriguez Gaudray, Jenny Arrensdorff, Felipe Ennes Silva, Tristan Permentier, Laurent Grumiau, Thomas Verdebout, Jean-François Flot

## Abstract

Feulgen image analysis densitometry (FIAD) has been extensively used for decades to measure genome sizes, but is usually considered less precise and less reproducible compared to other methods such as flow cytometry (FCM). However, FCM requires fresh tissue samples, which is a major impediment to using it on specimens collected in the field far from the lab. By contrast, FIAD works on ethanol-preserved samples kept at room temperature, which is a huge advantage for biodiversity genomics. In this study, we present refinements on the Feulgen protocol and downstream analyses that produce measurements at least as reliable and precise as those obtained using whole-genome sequencing. We verify using seven standards (including both animals and plants) that our refined approach yields accurate results across a 440-fold range of genome sizes. To illustrate the usefulness of our approach, we use it to measure for the first time the genome size of the red bald uakari monkey *Cacajao rubicundus* using the American cockroach *Periplaneta americana* and the black garden ant *Lasius niger* as standards, and confirm our 2.67 pg result by comparing it with a whole-genome assembly obtained from nanopore sequencing of the same individual.
