## Supplementary File C. Codes and Excel templates for "Refining Feulgen: low-cost and accurate genome size measurements for everyone": 1. Image_analysis_standards_template.xlsx

### Sheet: Periplanta_americana
P. americana dataset
Picture name	Nuclear area size	Mean gray value of selected area of nucleus	Mean gray value of background area	OD	1/OD	IOD	IOD average	IOD/C	IOD StD	CV
				0	#DIV/0!	0	0	0	0	#DIV/0!
				0	#DIV/0!	0		0
				0	#DIV/0!	0		0
				0	#DIV/0!	0		0
				0	#DIV/0!	0		0
				0	#DIV/0!	0		0
				0	#DIV/0!	0		0
				0	#DIV/0!	0		0
				0	#DIV/0!	0		0
				0	#DIV/0!	0		0
				0	#DIV/0!	0		0
				0	#DIV/0!	0		0
				0	#DIV/0!	0		0
				0	#DIV/0!	0		0
				0	#DIV/0!	0		0
				0	#DIV/0!	0		0
				0	#DIV/0!	0		0
				0	#DIV/0!	0		0
				0	#DIV/0!	0		0
				0	#DIV/0!	0		0
				0	#DIV/0!	0		0
				0	#DIV/0!	0		0
				0	#DIV/0!	0		0
				0	#DIV/0!	0		0
				0	#DIV/0!	0		0
				0	#DIV/0!	0		0
				0	#DIV/0!	0		0
				0	#DIV/0!	0		0
				0	#DIV/0!	0		0
				0	#DIV/0!	0		0

### Sheet: Periplanta_americana - lm
Area	1.OD
0	#DIV/0!
0	#DIV/0!
0	#DIV/0!
0	#DIV/0!
0	#DIV/0!
0	#DIV/0!
0	#DIV/0!
0	#DIV/0!
0	#DIV/0!
0	#DIV/0!
0	#DIV/0!
0	#DIV/0!
0	#DIV/0!
0	#DIV/0!
0	#DIV/0!
0	#DIV/0!
0	#DIV/0!
0	#DIV/0!
0	#DIV/0!
0	#DIV/0!
0	#DIV/0!
0	#DIV/0!
0	#DIV/0!
0	#DIV/0!
0	#DIV/0!
0	#DIV/0!
0	#DIV/0!
0	#DIV/0!
0	#DIV/0!
0	#DIV/0!

### Sheet: L. niger
L. niger dataset
Picture name	Nuclear area size	Mean gray value of selected area of nucleus	Mean gray value of background area	OD	1/OD	IOD	IOD average	IOD/C	IOD StD	CV
				0	#DIV/0!	0	0	0	0	#DIV/0!
				0	#DIV/0!	0		0
				0	#DIV/0!	0		0
				0	#DIV/0!	0		0
				0	#DIV/0!	0		0
				0	#DIV/0!	0		0
				0	#DIV/0!	0		0
				0	#DIV/0!	0		0
				0	#DIV/0!	0		0
				0	#DIV/0!	0		0
				0	#DIV/0!	0		0
				0	#DIV/0!	0		0
				0	#DIV/0!	0		0
				0	#DIV/0!	0		0
				0	#DIV/0!	0		0
				0	#DIV/0!	0		0
				0	#DIV/0!	0		0
				0	#DIV/0!	0		0
				0	#DIV/0!	0		0
				0	#DIV/0!	0		0
				0	#DIV/0!	0		0
				0	#DIV/0!	0		0
				0	#DIV/0!	0		0
				0	#DIV/0!	0		0
				0	#DIV/0!	0		0
				0	#DIV/0!	0		0
				0	#DIV/0!	0		0
				0	#DIV/0!	0		0
				0	#DIV/0!	0		0
				0	#DIV/0!	0		0

### Sheet: L. niger - lm
Area	1.OD
0	#DIV/0!
0	#DIV/0!
0	#DIV/0!
0	#DIV/0!
0	#DIV/0!
0	#DIV/0!
0	#DIV/0!
0	#DIV/0!
0	#DIV/0!
0	#DIV/0!
0	#DIV/0!
0	#DIV/0!
0	#DIV/0!
0	#DIV/0!
0	#DIV/0!
0	#DIV/0!
0	#DIV/0!
0	#DIV/0!
0	#DIV/0!
0	#DIV/0!
0	#DIV/0!
0	#DIV/0!
0	#DIV/0!
0	#DIV/0!
0	#DIV/0!
0	#DIV/0!
0	#DIV/0!
0	#DIV/0!
0	#DIV/0!
0	#DIV/0!

### Sheet: 2 standards together  - IODCs 
allstandards
0
0
0
0
0
0
0
0
0
0
0
0
0
0
0
0
0
0
0
0
0
0
0
0
0
0
0
0
0
0
0
0
0
0
0
0
0
0
0
0
0
0
0
0
0
0
0
0
0
0
0
0
0
0
0
0
0
0
0
0
