## Supplementary File C. Codes and Excel templates for "Refining Feulgen: low-cost and accurate genome size measurements for everyone": 1. Image_analysis_sample_template.xlsx

### Sheet: Sample1
	Sample1
Picture name	nuclei ID	Selected Area	Mean of gray	mean of background gray	OD	1/OD	IOD	IOD average	IOD StD	CV
					0	#DIV/0!	0	0	0	#DIV/0!
					0	#DIV/0!	0
					0	#DIV/0!	0
					0	#DIV/0!	0
					0	#DIV/0!	0
					0	#DIV/0!	0
					0	#DIV/0!	0
					0	#DIV/0!	0
					0	#DIV/0!	0
					0	#DIV/0!	0
					0	#DIV/0!	0
					0	#DIV/0!	0
					0	#DIV/0!	0
					0	#DIV/0!	0
					0	#DIV/0!	0
					0	#DIV/0!	0
					0	#DIV/0!	0
					0	#DIV/0!	0
					0	#DIV/0!	0
					0	#DIV/0!	0
					0	#DIV/0!	0
					0	#DIV/0!	0
					0	#DIV/0!	0
					0	#DIV/0!	0
					0	#DIV/0!	0
					0	#DIV/0!	0
					0	#DIV/0!	0
					0	#DIV/0!	0
					0	#DIV/0!	0
					0	#DIV/0!	0

### Sheet: Sample1 - Linear model
Area	1/OD
0	#DIV/0!
0	#DIV/0!
0	#DIV/0!
0	#DIV/0!
0	#DIV/0!
0	#DIV/0!
0	#DIV/0!
0	#DIV/0!
0	#DIV/0!
0	#DIV/0!
0	#DIV/0!
0	#DIV/0!
0	#DIV/0!
0	#DIV/0!
0	#DIV/0!
0	#DIV/0!
0	#DIV/0!
0	#DIV/0!
0	#DIV/0!
0	#DIV/0!
0	#DIV/0!
0	#DIV/0!
0	#DIV/0!
0	#DIV/0!
0	#DIV/0!
0	#DIV/0!
0	#DIV/0!
0	#DIV/0!
0	#DIV/0!
0	#DIV/0!

### Sheet: Sample1 - IODs
IOD
0
0
0
0
0
0
0
0
0
0
0
0
0
0
0
0
0
0
0
0
0
0
0
0
0
0
0
0
0
0
